# Locomotor Trends Among Early Mammals Illuminated by Predictors of Arboreality from the Mammalian Appendicular Skeleton

**DOI:** 10.1101/2025.07.09.663922

**Authors:** Jonathan A. Nations, Lucas N. Weaver, David M. Grossnickle

**Affiliations:** Florida Museum of Natural History, University of Florida, Gainesville, FL, 32610, USA; Museum of Paleontology & Department of Earth and Environmental Sciences, University of Michigan, Ann Arbor, MI, 48109, USA; Department of Earth and Environmental Sciences, University of Michigan, Ann Arbor, MI 48109, USA; Natural Sciences Department, Oregon Institute of Technology, Klamath Falls, OR, 97601, USA

**Keywords:** Functional morphology, Ecomorphology, Mesozoic, Therians, Multituberculates, Plesiadapiforms, Ordinal model, Bayesian

## Abstract

Arboreal locomotion is a common trait among extant mammals, and it likely evolved independently in numerous Mesozoic and Cenozoic mammalian lineages. We review evidence for the evolution of arboreality within lineages of early mammals and their stem relatives (Synapsida) while also emphasizing the uncertainty of locomotor inferences of fossil lineages. An improved understanding of the evolutionary origins and prevalence of arboreality in early mammals requires robust links between morphological traits and locomotor behaviors that can be applied to fossils. To this end, we use a large comparative dataset of linear measurements taken on extant mammalian postcranial specimens to evaluate the skeletal proxies that best differentiate arboreality from other locomotor modes. Consistent with previous research, we find that measures of digit length and elbow proportions are especially powerful predictors of climbing. Locomotor predictions based on single measurements or ratios are improved when phylogeny is incorporated into models. Nonetheless, combining multiple functionally relevant traits into our models yields robust predictions of locomotor mode even without incorporating phylogenetic information—this is especially encouraging for fossil groups with unstable phylogenies. We test these locomotor proxies in three early-mammalian case studies—Multituberculata, Plesiadapiformes, and early Theria. We find that multituberculates had a wide locomotor breadth whereas plesiadapiforms all had a high probability of climbing, consistent with previous studies. However, some Mesozoic therians in our sample are predicted to be ground-dwellers, conflicting with the hypothesis that the ancestral therian was scansorial or arboreal. The predictive tools presented here will improve locomotor inferences for small mammals, further illuminating the prevalence and importance of arboreality in early mammalian evolution.
