## Supplementary material for "Locomotor Trends Among Early Mammals Illuminated by Predictors of Arboreality from the Mammalian Appendicular Skeleton": SI_Table_2

Beta	Intercept	Phylo_sd	Species_sd	Metric
-1.1 (-2.09, -0.1)	-1.32 (-2.8, 0.13)	1.43 (0.95, 1.87)	1.46 (1.12, 1.83)	Cl
0.45 (-0.81, 1.71)	-0.87 (-2.23, 0.46)	1.43 (0.97, 1.88)	1.48 (1.12, 1.83)	Fdw
3.37 (2.38, 4.41)	-0.65 (-1.58, 0.32)	0.9 (0.42, 1.37)	1.58 (1.27, 1.91)	Fl
0.07 (-0.97, 1.11)	-0.85 (-2.27, 0.5)	1.43 (0.96, 1.88)	1.48 (1.13, 1.84)	Fsw
1.01 (0.12, 1.92)	-1 (-2.35, 0.32)	1.38 (0.9, 1.83)	1.49 (1.14, 1.84)	Hdw
4.6 (3.58, 5.65)	-0.72 (-1.57, 0.11)	0.76 (0.39, 1.16)	1.48 (1.18, 1.79)	Hl
0.17 (-0.89, 1.21)	-0.83 (-2.32, 0.55)	1.42 (0.97, 1.86)	1.49 (1.13, 1.84)	Hpw
1.77 (0.86, 2.71)	-1.04 (-2.36, 0.24)	1.31 (0.81, 1.77)	1.51 (1.17, 1.87)	Hsw
1.06 (0.07, 2.09)	-0.45 (-1.89, 0.93)	1.36 (0.86, 1.83)	1.5 (1.16, 1.85)	Il
4.08 (3.23, 4.97)	-0.37 (-1.49, 0.67)	1.06 (0.75, 1.41)	1.36 (1.02, 1.69)	Ipl
-1.99 (-2.95, -1)	-1.52 (-2.85, -0.27)	1.29 (0.83, 1.75)	1.49 (1.15, 1.83)	Isl
0.69 (-0.05, 1.42)	-0.75 (-2.11, 0.55)	1.36 (0.92, 1.81)	1.51 (1.16, 1.85)	Mcl
-0.88 (-1.76, -0.06)	-1.02 (-2.51, 0.37)	1.43 (1, 1.86)	1.48 (1.14, 1.83)	Mcw
-1.5 (-2.15, -0.85)	-1.03 (-2.45, 0.23)	1.38 (0.91, 1.84)	1.49 (1.15, 1.83)	Mtl
-0.35 (-1.42, 0.72)	-0.96 (-2.38, 0.41)	1.42 (0.97, 1.87)	1.48 (1.13, 1.83)	Pel
2.42 (1.56, 3.31)	-0.66 (-1.99, 0.61)	1.29 (0.86, 1.74)	1.41 (1.06, 1.77)	Pipl
4.51 (3.69, 5.36)	-0.75 (-1.62, 0.13)	0.83 (0.54, 1.17)	1.31 (0.98, 1.63)	Ppl
1.42 (0.69, 2.18)	-0.77 (-2.12, 0.52)	1.32 (0.85, 1.79)	1.47 (1.12, 1.84)	Pppl
-1.11 (-2.08, -0.17)	-1.02 (-2.42, 0.3)	1.43 (0.98, 1.87)	1.47 (1.13, 1.82)	Ppw
3.64 (2.71, 4.63)	-0.76 (-1.58, 0.09)	0.71 (0.19, 1.24)	1.6 (1.29, 1.92)	Rl
0.23 (-0.8, 1.25)	-0.87 (-2.23, 0.46)	1.41 (0.95, 1.86)	1.49 (1.14, 1.85)	Sl
1.07 (0.27, 1.86)	-0.75 (-2.14, 0.57)	1.34 (0.86, 1.81)	1.51 (1.17, 1.86)	Tl
-0.6 (-1.53, 0.33)	-0.84 (-2.24, 0.5)	1.4 (0.95, 1.85)	1.5 (1.17, 1.84)	Tmw
-0.16 (-1.26, 0.94)	-0.93 (-2.45, 0.45)	1.44 (1, 1.87)	1.47 (1.13, 1.82)	Tpw
3.48 (2.48, 4.55)	-0.73 (-1.66, 0.17)	0.84 (0.34, 1.35)	1.59 (1.28, 1.9)	Ul
-2.47 (-3.33, -1.61)	-0.81 (-2.12, 0.43)	1.3 (0.87, 1.73)	1.46 (1.13, 1.79)	Uol
-0.23 (-0.56, 0.1)	-0.96 (-2.4, 0.41)	1.42 (0.98, 1.87)	1.47 (1.12, 1.81)	BI
-1.1 (-1.51, -0.71)	-0.96 (-2.15, 0.19)	1.14 (0.68, 1.6)	1.56 (1.24, 1.88)	CI
-1.66 (-2.16, -1.2)	-0.55 (-1.48, 0.4)	0.86 (0.41, 1.31)	1.65 (1.32, 1.98)	FEB
-1.63 (-2.14, -1.15)	-0.5 (-1.43, 0.49)	0.85 (0.34, 1.34)	1.68 (1.35, 2.02)	FRI
-1.5 (-2.11, -0.96)	-0.55 (-1.84, 0.76)	1.25 (0.82, 1.68)	1.51 (1.19, 1.84)	HEB
-5.27 (-6.38, -4.2)	-1.36 (-2.3, -0.42)	0.81 (0.45, 1.21)	1.34 (0.99, 1.69)	HPI
-1.48 (-2.15, -0.84)	-0.56 (-1.78, 0.64)	1.21 (0.79, 1.65)	1.54 (1.22, 1.88)	HRI
0.58 (0.25, 0.91)	-1.08 (-2.51, 0.2)	1.36 (0.92, 1.8)	1.49 (1.14, 1.83)	IM
2.18 (1.76, 2.64)	-0.93 (-1.89, -0.05)	0.84 (0.23, 1.37)	1.43 (1.04, 1.8)	MANUS
1.53 (1.12, 1.96)	-0.99 (-2.11, 0.01)	1.05 (0.56, 1.51)	1.4 (1.06, 1.76)	MANUS2
-0.36 (-0.77, 0.02)	-0.84 (-2.18, 0.46)	1.37 (0.91, 1.81)	1.49 (1.15, 1.83)	MANUS3
-0.77 (-1.33, -0.26)	-0.82 (-2.13, 0.43)	1.34 (0.9, 1.79)	1.48 (1.14, 1.84)	MRI
-3.02 (-3.73, -2.33)	-1.14 (-2.01, -0.24)	0.74 (0.21, 1.24)	1.56 (1.24, 1.88)	OLI
3.1 (2.47, 3.75)	-0.85 (-1.45, -0.3)	0.39 (0.03, 0.9)	1.49 (1.16, 1.82)	PES
3.67 (2.96, 4.44)	-0.42 (-1.1, 0.24)	0.47 (0.05, 1.04)	1.25 (0.83, 1.64)	PES2
-1.24 (-1.69, -0.8)	-1.11 (-2.44, 0.13)	1.27 (0.73, 1.73)	1.52 (1.17, 1.87)	PRTI
-0.98 (-1.42, -0.57)	-0.59 (-1.74, 0.54)	1.13 (0.61, 1.62)	1.61 (1.28, 1.96)	TRI
-1.49 (-1.95, -1.04)	-1.13 (-2.36, -0.17)	0.98 (0.2, 1.58)	1.53 (1.14, 1.92)	LSR Cl
-0.78 (-1.11, -0.47)	-0.68 (-1.89, 0.5)	1.16 (0.68, 1.63)	1.58 (1.24, 1.92)	LSR Fdw
1.35 (0.94, 1.8)	-0.56 (-1.72, 0.6)	1.08 (0.62, 1.51)	1.59 (1.27, 1.92)	LSR Fl
-0.74 (-1.07, -0.4)	-0.61 (-1.81, 0.54)	1.15 (0.64, 1.65)	1.59 (1.24, 1.95)	LSR Fsw
0.01 (-0.29, 0.3)	-0.95 (-2.36, 0.4)	1.42 (0.98, 1.87)	1.47 (1.13, 1.82)	LSR Hdw
2.45 (1.92, 3.01)	-0.68 (-1.82, 0.47)	1.06 (0.72, 1.42)	1.45 (1.14, 1.76)	LSR Hl
-0.87 (-1.36, -0.4)	-0.81 (-2.16, 0.46)	1.35 (0.88, 1.8)	1.49 (1.16, 1.84)	LSR Hpw
0.32 (-0.01, 0.66)	-1.11 (-2.55, 0.24)	1.43 (0.96, 1.87)	1.47 (1.12, 1.82)	LSR Hsw
-0.31 (-0.69, 0.09)	-0.98 (-2.39, 0.37)	1.42 (0.99, 1.86)	1.47 (1.14, 1.81)	LSR Il
1.84 (1.42, 2.29)	-0.67 (-1.87, 0.45)	1.2 (0.87, 1.55)	1.37 (1.03, 1.72)	LSR Ipl
-1.78 (-2.22, -1.37)	-0.97 (-2.04, -0.06)	0.91 (0.48, 1.35)	1.51 (1.19, 1.85)	LSR Isl
-0.01 (-0.32, 0.3)	-0.91 (-2.28, 0.46)	1.42 (0.96, 1.86)	1.47 (1.14, 1.82)	LSR Mcl
-0.97 (-1.4, -0.57)	-0.78 (-2.01, 0.47)	1.29 (0.83, 1.75)	1.5 (1.16, 1.84)	LSR Mcw
-1.19 (-1.58, -0.82)	-1.33 (-2.55, -0.32)	1.09 (0.43, 1.62)	1.59 (1.25, 1.95)	LSR Mtl
-1.27 (-1.68, -0.88)	-1.18 (-2.53, 0.04)	1.27 (0.84, 1.7)	1.45 (1.11, 1.8)	LSR Pel
0.85 (0.46, 1.24)	-0.79 (-2.27, 0.58)	1.45 (1.04, 1.87)	1.37 (1.02, 1.73)	LSR Pipl
2.21 (1.78, 2.66)	-0.57 (-1.68, 0.45)	1.03 (0.7, 1.38)	1.27 (0.91, 1.62)	LSR Ppl
0.34 (0.03, 0.65)	-0.78 (-2.25, 0.63)	1.41 (0.95, 1.85)	1.45 (1.11, 1.81)	LSR Pppl
-1.25 (-1.76, -0.79)	-0.71 (-2.05, 0.56)	1.27 (0.84, 1.72)	1.49 (1.13, 1.85)	LSR Ppw
1.76 (1.31, 2.25)	-0.63 (-1.47, 0.26)	0.77 (0.24, 1.26)	1.67 (1.35, 2.02)	LSR Rl
-0.65 (-0.99, -0.33)	-1 (-2.37, 0.3)	1.44 (1.02, 1.85)	1.42 (1.09, 1.77)	LSR Sl
0.11 (-0.2, 0.42)	-0.89 (-2.34, 0.43)	1.44 (1, 1.88)	1.47 (1.14, 1.82)	LSR Tl
0.11 (-0.2, 0.42)	-0.89 (-2.34, 0.43)	1.44 (1, 1.88)	1.47 (1.14, 1.82)	LSR Tmw
-0.87 (-1.23, -0.52)	-0.87 (-1.95, 0.08)	0.97 (0.29, 1.54)	1.61 (1.27, 1.95)	LSR Tpw
1.41 (1.01, 1.81)	-0.5 (-1.47, 0.49)	0.91 (0.43, 1.39)	1.65 (1.31, 2)	LSR Ul
-1.89 (-2.37, -1.44)	-1.04 (-2.08, -0.06)	0.95 (0.4, 1.45)	1.51 (1.18, 1.84)	LSR Uol
0.08 (-0.22, 0.4)	-0.96 (-2.34, 0.36)	1.43 (0.99, 1.86)	1.47 (1.13, 1.8)	NA
