## Supplementary material for "Locomotor Trends Among Early Mammals Illuminated by Predictors of Arboreality from the Mammalian Appendicular Skeleton": SI_Table_3

Beta	Intercept_1	Intercept_2	Intercept_3	Phylo_sd	Species_sd	Metric
-0.25 (-1.16, 0.65)	-3 (-4.17, -1.45)	0.54 (-0.53, 2.04)	1.71 (0.62, 3.25)	2.16 (1.68, 2.62)	1.75 (1.31, 2.21)	Cl
0.2 (-0.96, 1.36)	-3.07 (-4.21, -1.67)	0.48 (-0.52, 1.83)	1.66 (0.62, 3.01)	2.12 (1.65, 2.56)	1.79 (1.36, 2.23)	Fdw
4.37 (3.35, 5.41)	-3.31 (-4.31, -2.22)	0.49 (-0.4, 1.51)	1.73 (0.83, 2.8)	1.32 (0.73, 1.88)	2.04 (1.66, 2.41)	Fl
-0.5 (-1.52, 0.5)	-3.1 (-4.24, -1.65)	0.45 (-0.55, 1.82)	1.63 (0.6, 3.03)	2.14 (1.66, 2.58)	1.78 (1.35, 2.21)	Fsw
0.02 (-0.79, 0.83)	-3.09 (-4.2, -1.62)	0.47 (-0.52, 1.84)	1.65 (0.63, 3.04)	2.15 (1.67, 2.58)	1.78 (1.36, 2.21)	Hdw
4.41 (3.43, 5.44)	-3.23 (-4.32, -1.98)	0.5 (-0.44, 1.66)	1.77 (0.83, 2.96)	1.58 (1.09, 2.06)	1.87 (1.49, 2.28)	Hl
-0.44 (-1.45, 0.54)	-3.03 (-4.18, -1.59)	0.51 (-0.52, 1.9)	1.68 (0.61, 3.12)	2.15 (1.69, 2.58)	1.75 (1.33, 2.18)	Hpw
0.62 (-0.28, 1.54)	-3.03 (-4.21, -1.52)	0.51 (-0.56, 1.97)	1.7 (0.58, 3.18)	2.17 (1.71, 2.62)	1.75 (1.32, 2.18)	Hsw
1.58 (0.61, 2.56)	-3.34 (-4.4, -2.14)	0.24 (-0.69, 1.38)	1.42 (0.46, 2.6)	2.03 (1.53, 2.5)	1.81 (1.39, 2.24)	Il
3.16 (2.37, 3.97)	-3.35 (-4.48, -2.04)	0.41 (-0.56, 1.65)	1.71 (0.69, 2.95)	1.72 (1.26, 2.19)	1.89 (1.5, 2.27)	Ipl
-0.86 (-1.72, -0.01)	-2.9 (-4.12, -1.31)	0.65 (-0.45, 2.17)	1.83 (0.7, 3.39)	2.13 (1.64, 2.59)	1.77 (1.32, 2.21)	Isl
0.79 (0.03, 1.52)	-3.13 (-4.25, -1.74)	0.45 (-0.54, 1.74)	1.63 (0.61, 2.97)	2.09 (1.61, 2.54)	1.81 (1.38, 2.24)	Mcl
-1 (-1.67, -0.33)	-3 (-4.15, -1.51)	0.59 (-0.46, 2.06)	1.76 (0.69, 3.26)	2.1 (1.63, 2.54)	1.78 (1.36, 2.2)	Mcw
-0.57 (-1.21, 0.06)	-3.01 (-4.16, -1.44)	0.53 (-0.51, 1.96)	1.73 (0.65, 3.19)	2.17 (1.7, 2.61)	1.74 (1.33, 2.19)	Mtl
0.42 (-0.57, 1.43)	-3.12 (-4.26, -1.71)	0.43 (-0.59, 1.73)	1.61 (0.58, 2.94)	2.14 (1.68, 2.58)	1.78 (1.34, 2.23)	Pel
2.88 (2.09, 3.75)	-3.4 (-4.48, -2.12)	0.35 (-0.58, 1.5)	1.56 (0.58, 2.75)	1.85 (1.34, 2.33)	1.8 (1.37, 2.21)	Pipl
4.21 (3.47, 4.98)	-3.48 (-4.52, -2.32)	0.44 (-0.46, 1.48)	1.83 (0.87, 2.91)	1.34 (0.94, 1.77)	1.94 (1.59, 2.29)	Ppl
2.28 (1.52, 3.07)	-3.31 (-4.38, -2.07)	0.41 (-0.53, 1.52)	1.61 (0.64, 2.77)	1.73 (1.12, 2.28)	1.96 (1.54, 2.4)	Pppl
-1.88 (-2.74, -1.04)	-3.03 (-4.18, -1.55)	0.57 (-0.46, 1.97)	1.74 (0.69, 3.16)	2.05 (1.56, 2.5)	1.76 (1.33, 2.2)	Ppw
4.29 (3.37, 5.28)	-3.13 (-4.14, -2.13)	0.68 (-0.21, 1.62)	1.95 (1.01, 2.92)	1.1 (0.46, 1.74)	2.08 (1.71, 2.43)	Rl
-0.04 (-0.96, 0.91)	-3.05 (-4.2, -1.55)	0.5 (-0.56, 1.96)	1.68 (0.59, 3.14)	2.15 (1.67, 2.61)	1.76 (1.34, 2.19)	Sl
2.26 (1.45, 3.1)	-3.21 (-4.27, -1.9)	0.47 (-0.48, 1.72)	1.66 (0.66, 2.95)	1.84 (1.29, 2.33)	1.92 (1.51, 2.33)	Tl
-0.12 (-1.01, 0.76)	-3.05 (-4.16, -1.56)	0.49 (-0.5, 1.93)	1.66 (0.63, 3.09)	2.16 (1.68, 2.61)	1.75 (1.31, 2.2)	Tmw
0.13 (-0.8, 1.06)	-3.09 (-4.22, -1.61)	0.45 (-0.56, 1.85)	1.63 (0.59, 3.05)	2.16 (1.69, 2.6)	1.75 (1.33, 2.17)	Tpw
3.58 (2.57, 4.61)	-3.14 (-4.2, -1.96)	0.55 (-0.39, 1.67)	1.8 (0.81, 2.97)	1.49 (0.82, 2.06)	2 (1.58, 2.41)	Ul
-2.7 (-3.46, -1.96)	-3.18 (-4.29, -1.81)	0.5 (-0.46, 1.76)	1.72 (0.73, 3.01)	1.88 (1.39, 2.35)	1.8 (1.39, 2.22)	Uol
0.22 (-0.11, 0.57)	-3.06 (-4.19, -1.66)	0.5 (-0.5, 1.86)	1.67 (0.65, 3.06)	2.11 (1.6, 2.56)	1.8 (1.35, 2.26)	BI
-0.71 (-1.05, -0.37)	-3.11 (-4.28, -1.61)	0.47 (-0.55, 1.91)	1.68 (0.64, 3.17)	2.09 (1.62, 2.54)	1.77 (1.31, 2.22)	CI
-2.16 (-2.61, -1.74)	-3.71 (-4.68, -2.72)	0.34 (-0.52, 1.23)	1.64 (0.77, 2.56)	1.13 (0.61, 1.68)	2.14 (1.76, 2.51)	FEB
-2.19 (-2.64, -1.76)	-3.75 (-4.71, -2.84)	0.33 (-0.51, 1.16)	1.61 (0.75, 2.48)	1.04 (0.44, 1.66)	2.16 (1.8, 2.53)	FRI
-2.14 (-2.73, -1.59)	-3.69 (-4.72, -2.61)	0.15 (-0.76, 1.17)	1.37 (0.44, 2.43)	1.72 (1.24, 2.19)	1.91 (1.53, 2.3)	HEB
-4.95 (-5.88, -4.07)	-3.34 (-4.53, -2.13)	0.72 (-0.3, 1.89)	2.08 (1.02, 3.27)	1.16 (0.72, 1.62)	1.97 (1.59, 2.33)	HPI
-2.18 (-2.81, -1.59)	-3.59 (-4.57, -2.48)	0.2 (-0.65, 1.18)	1.42 (0.53, 2.42)	1.65 (1.14, 2.15)	1.97 (1.57, 2.36)	HRI
0.07 (-0.25, 0.38)	-3.03 (-4.14, -1.53)	0.5 (-0.52, 1.96)	1.68 (0.6, 3.15)	2.16 (1.68, 2.6)	1.75 (1.32, 2.19)	IM
2.02 (1.64, 2.42)	-3.2 (-4.28, -1.98)	0.63 (-0.34, 1.76)	2.09 (1.06, 3.21)	1.37 (0.67, 1.96)	1.93 (1.46, 2.4)	MANUS
1.37 (0.96, 1.78)	-2.9 (-4.12, -1.31)	0.7 (-0.42, 2.18)	1.98 (0.85, 3.46)	1.81 (1.28, 2.29)	1.76 (1.33, 2.19)	MANUS2
-0.57 (-0.93, -0.22)	-3.18 (-4.29, -1.81)	0.41 (-0.58, 1.71)	1.58 (0.57, 2.89)	2.03 (1.53, 2.51)	1.81 (1.38, 2.24)	MANUS3
-0.39 (-0.63, -0.14)	-3.15 (-4.23, -1.77)	0.44 (-0.52, 1.72)	1.62 (0.62, 2.91)	2.06 (1.57, 2.52)	1.79 (1.36, 2.23)	MRI
-2.94 (-3.49, -2.39)	-3.32 (-4.37, -2.25)	0.79 (-0.16, 1.78)	2.19 (1.18, 3.23)	1.04 (0.42, 1.63)	2.11 (1.75, 2.48)	OLI
2.55 (2.09, 3.04)	-3.49 (-4.58, -2.32)	0.48 (-0.47, 1.58)	2 (0.94, 3.14)	1.35 (0.66, 1.92)	2 (1.59, 2.42)	PES
2.79 (2.29, 3.33)	-3.66 (-4.67, -2.65)	0.36 (-0.56, 1.28)	1.88 (0.91, 2.84)	1.24 (0.44, 1.87)	1.97 (1.55, 2.41)	PES2
-0.68 (-0.98, -0.38)	-3.07 (-4.21, -1.69)	0.52 (-0.49, 1.87)	1.72 (0.68, 3.08)	2.08 (1.62, 2.52)	1.76 (1.34, 2.18)	PRTI
-1.06 (-1.42, -0.7)	-3.35 (-4.38, -2.25)	0.38 (-0.5, 1.39)	1.61 (0.71, 2.63)	1.64 (0.98, 2.22)	2.04 (1.59, 2.47)	TRI
-0.88 (-1.25, -0.49)	-2.89 (-4.08, -1.24)	0.67 (-0.42, 2.27)	1.89 (0.76, 3.52)	2.09 (1.58, 2.56)	1.73 (1.26, 2.18)	LSR Cl
-0.68 (-0.97, -0.38)	-3.18 (-4.3, -1.76)	0.44 (-0.55, 1.78)	1.65 (0.61, 3)	1.99 (1.47, 2.48)	1.83 (1.39, 2.28)	LSR Fdw
2.14 (1.73, 2.56)	-3.76 (-4.75, -2.71)	0.32 (-0.54, 1.25)	1.6 (0.72, 2.58)	1.28 (0.71, 1.82)	2.12 (1.75, 2.48)	LSR Fl
-0.84 (-1.15, -0.54)	-3.33 (-4.38, -2.07)	0.35 (-0.54, 1.5)	1.56 (0.64, 2.76)	1.87 (1.32, 2.39)	1.89 (1.43, 2.34)	LSR Fsw
-0.42 (-0.74, -0.12)	-3.17 (-4.25, -1.84)	0.4 (-0.58, 1.67)	1.56 (0.58, 2.92)	2.06 (1.57, 2.52)	1.8 (1.37, 2.24)	LSR Hdw
2.16 (1.78, 2.55)	-3.76 (-4.83, -2.59)	0.21 (-0.71, 1.26)	1.58 (0.62, 2.69)	1.8 (1.42, 2.21)	1.75 (1.36, 2.15)	LSR Hl
-1.4 (-1.86, -0.94)	-3.35 (-4.4, -2.15)	0.4 (-0.52, 1.52)	1.6 (0.67, 2.76)	1.7 (1.11, 2.21)	2 (1.59, 2.41)	LSR Hpw
-0.23 (-0.58, 0.11)	-3.11 (-4.21, -1.65)	0.43 (-0.53, 1.81)	1.6 (0.6, 2.99)	2.13 (1.65, 2.57)	1.77 (1.32, 2.18)	LSR Hsw
0.05 (-0.35, 0.46)	-3.07 (-4.19, -1.64)	0.46 (-0.53, 1.79)	1.62 (0.61, 2.96)	2.17 (1.69, 2.62)	1.73 (1.3, 2.17)	LSR Il
1.23 (0.89, 1.59)	-3.23 (-4.37, -1.84)	0.47 (-0.52, 1.74)	1.76 (0.73, 3.05)	1.86 (1.39, 2.32)	1.85 (1.42, 2.26)	LSR Ipl
-1.11 (-1.47, -0.76)	-2.99 (-4.16, -1.38)	0.68 (-0.36, 2.22)	1.93 (0.82, 3.49)	1.85 (1.34, 2.34)	1.86 (1.44, 2.28)	LSR Isl
0.07 (-0.25, 0.37)	-3.04 (-4.17, -1.61)	0.5 (-0.51, 1.88)	1.68 (0.63, 3.06)	2.14 (1.65, 2.59)	1.77 (1.33, 2.2)	LSR Mcl
-0.79 (-1.1, -0.48)	-3.23 (-4.4, -1.84)	0.46 (-0.53, 1.78)	1.65 (0.64, 2.98)	1.92 (1.39, 2.39)	1.84 (1.42, 2.28)	LSR Mcw
-0.66 (-1.01, -0.3)	-2.92 (-4.13, -1.24)	0.62 (-0.49, 2.27)	1.85 (0.7, 3.48)	2.14 (1.69, 2.57)	1.74 (1.32, 2.17)	LSR Mtl
-0.83 (-1.21, -0.46)	-2.9 (-4.12, -1.16)	0.69 (-0.43, 2.37)	1.9 (0.76, 3.6)	2.06 (1.59, 2.51)	1.78 (1.33, 2.22)	LSR Pel
0.95 (0.61, 1.29)	-3.29 (-4.37, -1.95)	0.39 (-0.56, 1.6)	1.58 (0.6, 2.84)	2 (1.51, 2.47)	1.76 (1.34, 2.22)	LSR Pipl
1.83 (1.47, 2.19)	-3.63 (-4.64, -2.53)	0.25 (-0.63, 1.22)	1.63 (0.74, 2.64)	1.5 (1.06, 1.95)	1.91 (1.5, 2.3)	LSR Ppl
0.66 (0.35, 0.97)	-3.28 (-4.38, -2)	0.35 (-0.61, 1.54)	1.54 (0.55, 2.77)	1.96 (1.42, 2.45)	1.86 (1.41, 2.3)	LSR Pppl
-1.54 (-1.94, -1.13)	-3.48 (-4.53, -2.28)	0.34 (-0.55, 1.45)	1.54 (0.61, 2.68)	1.7 (1.17, 2.21)	1.89 (1.46, 2.31)	LSR Ppw
2.27 (1.84, 2.73)	-3.53 (-4.47, -2.64)	0.55 (-0.28, 1.36)	1.92 (1.04, 2.77)	0.8 (0.23, 1.39)	2.26 (1.92, 2.6)	LSR Rl
-0.8 (-1.13, -0.49)	-3.09 (-4.23, -1.69)	0.52 (-0.51, 1.83)	1.72 (0.65, 3.05)	1.98 (1.5, 2.43)	1.81 (1.41, 2.23)	LSR Sl
0.72 (0.38, 1.06)	-3.28 (-4.35, -2.01)	0.36 (-0.58, 1.53)	1.54 (0.57, 2.75)	1.99 (1.48, 2.46)	1.87 (1.46, 2.28)	LSR Tl
0.72 (0.38, 1.06)	-3.28 (-4.35, -2.01)	0.36 (-0.58, 1.53)	1.54 (0.57, 2.75)	1.99 (1.48, 2.46)	1.87 (1.46, 2.28)	LSR Tmw
-0.5 (-0.78, -0.22)	-3.11 (-4.2, -1.71)	0.48 (-0.49, 1.79)	1.67 (0.67, 2.98)	2.04 (1.55, 2.5)	1.8 (1.35, 2.24)	LSR Tpw
1.62 (1.23, 2.02)	-3.55 (-4.51, -2.56)	0.33 (-0.49, 1.2)	1.64 (0.78, 2.57)	1.26 (0.65, 1.86)	2.15 (1.75, 2.54)	LSR Ul
-1.98 (-2.38, -1.6)	-3.27 (-4.42, -1.99)	0.72 (-0.3, 1.94)	2.07 (1, 3.37)	1.44 (0.88, 1.97)	1.98 (1.58, 2.37)	LSR Uol
0.07 (-0.24, 0.36)	-3.03 (-4.16, -1.54)	0.49 (-0.51, 1.89)	1.66 (0.63, 3.08)	2.17 (1.71, 2.62)	1.73 (1.29, 2.17)	NA
