## Supplementary material for "Locomotor Trends Among Early Mammals Illuminated by Predictors of Arboreality from the Mammalian Appendicular Skeleton": SI_Table_4

var	method	binary	ordinal	within1
BI	no_phy	64.9	41	74.6
BI	phy	98.6	87.9	99.5
CI	no_phy	66.5	41.5	73.9
CI	phy	98.8	86.9	100
Cl_gm	no_phy	72.4	45	78.1
Cl_gm	phy	97.9	87.2	99.8
Cl_lm	no_phy	64.9	41.3	74.8
Cl_lm	phy	97.7	87.9	99.8
FEB	no_phy	62.5	45.9	70.9
FEB	phy	97.9	87.2	99.5
FRI	no_phy	61.8	43.4	70.4
FRI	phy	97.7	86.7	98.8
Fdw_gm	no_phy	66	42	75.5
Fdw_gm	phy	98.1	87.9	99.8
Fdw_lm	no_phy	64.9	41.3	74.8
Fdw_lm	phy	98.6	88.6	100
Fl_gm	no_phy	66.7	46.4	76.9
Fl_gm	phy	97.9	86.9	99.8
Fl_lm	no_phy	72.4	45.7	77.9
Fl_lm	phy	97.7	87.2	99.3
Fsw_gm	no_phy	64.2	42	75.3
Fsw_gm	phy	97.7	86.9	99.3
Fsw_lm	no_phy	64.9	41.3	74.8
Fsw_lm	phy	98.1	88.1	99.5
HEB	no_phy	59.5	37.5	64.3
HEB	phy	98.8	86	99.8
HPI	no_phy	82.7	51.7	77.9
HPI	phy	96.7	86	99.8
HRI	no_phy	56.7	37.5	64.1
HRI	phy	98.6	86	99.5
Hdw_gm	no_phy	64.9	41.3	74.6
Hdw_gm	phy	98.6	88.3	100
Hdw_lm	no_phy	63.7	41.3	74.8
Hdw_lm	phy	98.6	88.3	100
Hl_gm	no_phy	71.9	48.3	78.6
Hl_gm	phy	97.7	84.8	99.1
Hl_lm	no_phy	75.9	48.3	79.5
Hl_lm	phy	97	86.7	99.3
Hpw_gm	no_phy	63.9	39.4	69.5
Hpw_gm	phy	98.6	87.9	100
Hpw_lm	no_phy	64.9	41.3	74.8
Hpw_lm	phy	98.8	87.2	99.5
Hsw_gm	no_phy	63.5	41.3	74.8
Hsw_gm	phy	98.8	88.3	100
Hsw_lm	no_phy	62.3	41.3	74.8
Hsw_lm	phy	98.4	87.9	99.8
IM	no_phy	61.6	41.3	74.8
IM	phy	98.6	87.4	99.5
Il_gm	no_phy	64.9	41.3	74.8
Il_gm	phy	98.6	87.6	99.8
Il_lm	no_phy	64.9	41	74.6
Il_lm	phy	99.1	87.9	99.8
Ipl_gm	no_phy	71	46.4	77.9
Ipl_gm	phy	96	85.8	99.8
Ipl_lm	no_phy	73.5	46.4	79
Ipl_lm	phy	96.7	86.7	99.8
Isl_gm	no_phy	70.3	45.7	77.4
Isl_gm	phy	97.2	87.2	99.5
Isl_lm	no_phy	66.3	41.3	74.6
Isl_lm	phy	97	88.1	99.8
MANUS	no_phy	82.4	58.3	89
MANUS	phy	96.7	85.8	99.5
MANUS2	no_phy	75.2	49	80.2
MANUS2	phy	97.4	86.5	99.3
MANUS3	no_phy	64.9	41.5	74.6
MANUS3	phy	98.6	87.9	99.8
MRI	no_phy	64.9	41	74.8
MRI	phy	98.8	87.4	99.8
Mcl_gm	no_phy	64.9	41.3	74.8
Mcl_gm	phy	98.6	88.1	100
Mcl_lm	no_phy	64.2	40.6	73.9
Mcl_lm	phy	98.8	88.3	100
Mcw_gm	no_phy	63.5	40.8	74.4
Mcw_gm	phy	98.4	87.9	99.5
Mcw_lm	no_phy	63.9	41	74.4
Mcw_lm	phy	97.4	88.1	99.5
Mtl_gm	no_phy	71.9	45.5	76.9
Mtl_gm	phy	98.8	88.1	100
Mtl_lm	no_phy	69.3	41.3	74.8
Mtl_lm	phy	98.4	87.4	99.5
OLI	no_phy	74.2	54.8	80.9
OLI	phy	96.7	85.5	99.8
PES	no_phy	82.7	54.8	86.2
PES	phy	96	86.2	99.8
PES2	no_phy	86.2	57.3	88.3
PES2	phy	96.3	86.2	99.3
PRTI	no_phy	67.4	41.7	75.1
PRTI	phy	98.1	86.5	99.8
Pel_gm	no_phy	65.3	40.1	72.3
Pel_gm	phy	98.4	87.4	99.8
Pel_lm	no_phy	64.9	41.3	74.8
Pel_lm	phy	97.9	88.1	100
Pipl_gm	no_phy	66.3	43.1	75.1
Pipl_gm	phy	98.8	87.6	100
Pipl_lm	no_phy	70.3	44.5	76.5
Pipl_lm	phy	98.1	87.2	99.8
Ppl_gm	no_phy	81	57.3	86.7
Ppl_gm	phy	95.8	84.8	99.1
Ppl_lm	no_phy	80.6	55.9	84.8
Ppl_lm	phy	95.6	86	99.3
Pppl_gm	no_phy	64.4	38.2	70.9
Pppl_gm	phy	98.6	88.1	100
Pppl_lm	no_phy	66	42.7	75.3
Pppl_lm	phy	97.4	88.8	100
Ppw_gm	no_phy	68.9	28.4	56.4
Ppw_gm	phy	97.9	86.9	99.3
Ppw_lm	no_phy	62.3	32.6	65
Ppw_lm	phy	98.1	86.9	99.5
Rl_gm	no_phy	73.3	49.4	79.3
Rl_gm	phy	98.1	86.5	99.3
Rl_lm	no_phy	71.4	50.3	79.7
Rl_lm	phy	97	86.9	99.3
SI	no_phy	64.9	41.3	74.8
SI	phy	98.8	87.6	99.8
Sl_gm	no_phy	64.2	39.6	73.2
Sl_gm	phy	98.6	87.9	99.8
Sl_lm	no_phy	64.9	41.3	74.8
Sl_lm	phy	98.6	87.9	99.5
TRI	no_phy	59	37.3	70.4
TRI	phy	98.1	87.4	99.3
Tl_gm	no_phy	64.9	38.2	71.8
Tl_gm	phy	98.4	88.6	100
Tl_lm	no_phy	64.4	39.9	73.2
Tl_lm	phy	98.1	88.1	99.8
Tmw_gm	no_phy	68.4	41	74.4
Tmw_gm	phy	97.9	87.6	99.5
Tmw_lm	no_phy	64.9	41.3	74.8
Tmw_lm	phy	98.1	87.6	99.5
Tpw_gm	no_phy	67	41.3	74.6
Tpw_gm	phy	97.7	88.1	99.8
Tpw_lm	no_phy	64.9	41.3	74.8
Tpw_lm	phy	98.4	87.9	100
Ul_gm	no_phy	69.6	45.9	77.9
Ul_gm	phy	97.4	87.4	99.5
Ul_lm	no_phy	71.2	46.6	79.5
Ul_lm	phy	97.4	87.2	99.3
Uol_gm	no_phy	71.7	49.7	79
Uol_gm	phy	98.4	86.7	99.8
Uol_lm	no_phy	66.7	43.8	76.2
Uol_lm	phy	97.9	86.9	99.5
log_Mass_gm	no_phy	65.1	41.3	74.8
log_Mass_gm	phy	98.4	88.1	99.8
log_Mass_lm	no_phy	64.9	41.3	74.8
log_Mass_lm	phy	98.8	87.9	99.8
lsCl	no_phy	72.4	45	78.3
lsCl	phy	97.2	86.2	99.8
lsFdw	no_phy	68.4	43.8	76
lsFdw	phy	98.4	88.1	99.8
lsFl	no_phy	62.3	43.4	68.3
lsFl	phy	97.2	86.7	99.5
lsFsw	no_phy	60.2	40.6	72.7
lsFsw	phy	97.4	86.9	99.1
lsHdw	no_phy	64.9	41	74.4
lsHdw	phy	98.6	87.9	99.8
lsHl	no_phy	68.1	43.8	75.5
lsHl	phy	95.8	85.3	99.3
lsHpw	no_phy	63.2	43.4	73.7
lsHpw	phy	98.8	87.2	100
lsHsw	no_phy	63.5	41.3	74.8
lsHsw	phy	98.8	88.6	100
lsIl	no_phy	64.9	41.3	74.8
lsIl	phy	98.1	87.6	99.5
lsIpl	no_phy	70.5	47.3	78.8
lsIpl	phy	95.8	86.5	99.8
lsIsl	no_phy	71.4	45	78.1
lsIsl	phy	96.7	86.9	99.5
lsMcl	no_phy	64.9	41.3	74.8
lsMcl	phy	98.6	88.6	100
lsMcw	no_phy	65.1	40.3	73.2
lsMcw	phy	98.4	87.9	99.5
lsMtl	no_phy	69.8	45.7	76.9
lsMtl	phy	98.1	87.6	99.8
lsPel	no_phy	65.6	41.3	73.2
lsPel	phy	97.9	87.9	99.8
lsPipl	no_phy	67	47.1	78.3
lsPipl	phy	98.1	87.2	100
lsPpl	no_phy	77.5	57.1	85.5
lsPpl	phy	94.1	85.1	99.1
lsPppl	no_phy	64.2	40.8	73.7
lsPppl	phy	97.9	87.6	99.8
lsPpw	no_phy	61.1	26.6	54.8
lsPpw	phy	98.1	86.5	99.3
lsRl	no_phy	67	49.4	77.4
lsRl	phy	97.9	86.5	99.5
lsSl	no_phy	65.1	41	74.1
lsSl	phy	97.7	87.9	99.8
lsTl	no_phy	64.9	36.8	69.9
lsTl	phy	98.1	87.4	99.5
lsTmw	no_phy	64.9	36.8	69.9
lsTmw	phy	98.1	87.4	99.5
lsTpw	no_phy	69.3	41.7	74.8
lsTpw	phy	97.7	87.9	99.5
lsUl	no_phy	62.3	43.1	73.4
lsUl	phy	97	86.5	99.3
lsUol	no_phy	71.7	49.7	78.1
lsUol	phy	97	86.7	99.8
